# Longitudinal survey reveals delayed effects of forager gene expression on stingless bee colony health

**DOI:** 10.1101/2020.10.13.337527

**Authors:** Lílian Caesar, Anelise Martins Correa Lopes, Jefferson Nunes Radaeski, Soraia Girardi Bauermann, Enéas Ricardo Konzen, Jean-François Pombert, Aroni Sattler, Betina Blochtein, Airton Torres Carvalho, Karen Luisa Haag

## Abstract

Bee populations are declining globally due to different environmental stressors, such as pathogens, malnutrition, and agrochemicals. Brazil is the home of hundreds of stingless bee species, some of them now considered endangered, though very little is known about the impact of disease on native bees. In Southern Brazil the endangered stingless bee *Melipona quadrifasciata* is affected by an annual syndrome that causes sudden death of workers, eventually leading colonies to collapse. Although novel viruses were found in foragers from diseased colonies, none has been consistently implicated in the outbreak. Here we used transcriptomics in combination with an integrative longitudinal survey on managed colonies to identify predictors for preventing *M. quadrifasciata* colony failures. We found that key genes related to xenobiotic metabolization, nutrition and immune responses are downregulated in foragers from colonies that became diseased three months later. The period that preceded the outbreak was marked by pronounced forager weight loss as well as behavioural changes. Our findings support the proposition that worldwide bee mortality is influenced by a combination of diverse sublethal factors, and increase awareness of the long-term effects of genetic diversity erosion in stingless bee species, which enhances their vulnerability to environmental stressors.
