## Supplementary Table S1 for "Longitudinal survey reveals delayed effects of forager gene expression on stingless bee colony health"

### Sheet: S1
Table S1: detailed information about RTq-PCR analyses.
Primer	Sequence	ID or Ref	Fragment size (pb)	Annealing temperature (ºC) *	E=10^(-1/slope)
CYP450 F	TTGGAGGAAATTCGTTGCGTC	KOX68650.1 / WN51_04136	129	50	2.055±0.025
CYP450 R	TCCTCAGCTCGGATACCTTCAT
PO F	TTTCCAAGCACGTTGATACCC	KOX79496.1 / WN51_02761	120	50	2.057±0.125
PO R	TCAAGATCTGGAAAGATGGCG
ApoLp F	CAGGCTGAAACTAGACGGCA	KOX73997.1 / WN51_14077	137	60	2.104±0.109
ApoLp R	TGTCATGCACGGTACTGCTT
rps5 F	ATAATTCACCTGTTGACCGGGG	KOX78800.1 / WN51_08559	148	60	1.897±0.035
rps5 R	TTACTCGTCGTAGCGGAGAAAC
act F	CTGCTGGAAGGTGGACAGAG	[22]	138	50	1.884±059
act R	GCCGATCGTATGCAGAAGGA
*qPCR conditions: 95 °C for 3 min followed by 40 cycles of 95 °C for 15 sec, 60 °C (for rps5 and ApoLp) or 50 °C (for act, CYP450 and PO) for 30 sec and 72 °C for 30 sec. The amplification specificity was confirmed by melting curve analysis (95 °C for 15 sec, 60 °C for 1 min and a continuous raise in temperature to 95 °C at 0.3 °C/sec ramp rate followed by 95 °C for 15 sec).
