## Supplementary Table S3 for "Longitudinal survey reveals delayed effects of forager gene expression on stingless bee colony health"

### Sheet: GO terms
Table S3: Enrichment analysis, with significantly over-represented GO terms in red.
Hierarchy	GO.ID	Description	p.Val	FDR	Genes
Cellular Component	GO:0016021	integral component of membrane	0.0240364	0.0240364	A0A0M8ZP32,A0A0M8ZPC7,A0A0M8ZPE1,A0A0M8ZPN8,A0A0M8ZPT6,A0A0M8ZQA3,A0A0M8ZQD0,A0A0M8ZQE0,A0A0M8ZR94,A0A0M8ZRA6,A0A0M8ZSL9,A0A0M8ZSU2,A0A0M8ZU08,A0A0M8ZUF2,A0A0M8ZUI7,A0A0M8ZUK3,A0A0M8ZUV9,A0A0M8ZUY7,A0A0M8ZVG0,A0A0M8ZVU2,A0A0M8ZW85,A0A0M8ZWJ1,A0A0M8ZWZ2,A0A0M8ZY30,A0A0M8ZY84,A0A0M8ZYP6,A0A0M8ZZ76,A0A0M8ZZD2,A0A0M8ZZI1,A0A0M8ZZM0,A0A0M8ZZS5,A0A0M8ZZT9,A0A0M8ZZY5,A0A0M9A0P8,A0A0M9A0Y3,A0A0M9A125,A0A…
Cellular Component	GO:0016020	membrane	0.0350485	0.0350485	A0A0M8ZP32,A0A0M8ZPC7,A0A0M8ZPE1,A0A0M8ZPN8,A0A0M8ZPT6,A0A0M8ZQA3,A0A0M8ZQD0,A0A0M8ZQE0,A0A0M8ZR94,A0A0M8ZRA6,A0A0M8ZSL9,A0A0M8ZSU2,A0A0M8ZU08,A0A0M8ZUF2,A0A0M8ZUI7,A0A0M8ZUK3,A0A0M8ZUV9,A0A0M8ZUY7,A0A0M8ZVG0,A0A0M8ZVU2,A0A0M8ZW85,A0A0M8ZWJ1,A0A0M8ZWZ2,A0A0M8ZX39,A0A0M8ZY30,A0A0M8ZY84,A0A0M8ZYP6,A0A0M8ZZ76,A0A0M8ZZD2,A0A0M8ZZI1,A0A0M8ZZM0,A0A0M8ZZS5,A0A0M8ZZT9,A0A0M8ZZY5,A0A0M9A0P8,A0A0M9A0Y3,A0A…
Biological Process	GO:0006629	lipid metabolic process	0.0936675	0.0936675	A0A0M8ZPD5,A0A0M8ZZY5,A0A0M9A0Y3,A0A0M9A6G3,A0A0N0BJ43,A0A0N0BJA6,A0A0N0BJM0,A0A0N0U461,A0A0N0U5H1,A0A0N0U6R7,A0A0M9A4C5,A0A0M9A3B5
Molecular Function	GO:0003677	DNA binding	0.114619	0.114619	A0A0M8ZR75,A0A0M8ZT46,A0A0M8ZW85,A0A0M8ZWW7,A0A0M8ZZ15,A0A0M8ZZ58,A0A0M9A2N8,A0A0M9A4M5,A0A0M9A5M1,A0A0M9A5T6,A0A0M9A6B3,A0A0M9A7W1,A0A0M9A850,A0A0M9A8F5,A0A0M9A8P9,A0A0M9AAZ1,A0A0N0BBZ8,A0A0N0BDA5,A0A0N0BFE6,A0A0N0BFF6,A0A0N0BFG0,A0A0N0BFJ9,A0A0N0BFL0,A0A0N0BHU5,A0A0N0U2U8,A0A0N0U5T2,A0A0N1ITV1,A0A0M9A1U6,A0A0M9A6F9,A0A0N0BI74,A0A0N0BC87
Molecular Function	GO:0016717	oxidoreductase activity	0.124812	0.124812	A0A0M9A0Y3,A0A0M9A4C5
Molecular Function	GO:0102148	N-acetyl-beta-D-galactosaminidase activity	0.124812	0.124812	A0A0M8ZY84,A0A0N0BGD6
Biological Process	GO:0030513	positive regulation of BMP signaling pathway	0.127214	0.127214	A0A0M9A8P8,A0A0N0BHN6
Cellular Component	GO:0005769	early endosome	0.222883	0.222883	A0A0M9A7G9,A0A0M9AA07
Molecular Function	GO:0009982	pseudouridine synthase activity	0.369006	0.369006	A0A0M8ZRV3,A0A0N0BFI6,A0A0N0BJU6
Biological Process	GO:0009451	RNA modification	0.369964	0.369964	A0A0M8ZRV3,A0A0N0BFI6,A0A0N0BJU6
Biological Process	GO:0006633	fatty acid biosynthetic process	0.407128	0.407128	A0A0M9A0Y3,A0A0N0BJ43,A0A0N0U5H1,A0A0N0U6R7,A0A0M9A4C5
Molecular Function	GO:0016757	transferase activity, transferring glycosyl groups	0.474442	0.474442	A0A0M8ZP32,A0A0M8ZQD0,A0A0M8ZUK3,A0A0M9A362,A0A0M9A9L8,A0A0M9ACS9,A0A0N0BED9,A0A0N0BI01,A0A0N0U5T8
Molecular Function	GO:0005347	ATP transmembrane transporter activity	0.510547	0.510547	A0A0M8ZPT6,A0A0M9A7S9,A0A0N0U4B7
Biological Process	GO:0015867	ATP transport	0.512215	0.512215	A0A0M8ZPT6,A0A0M9A7S9,A0A0N0U4B7
Molecular Function	GO:0005319	lipid transporter activity	0.67994	0.67994	A0A0M8ZZC0,A0A0M9A0P8,A0A0N0BC62
Molecular Function	GO:0004435	phosphatidylinositol phospholipase C activity	0.706908	0.706908	A0A0N0U461,A0A0M9A3B5
Biological Process	GO:0035335	peptidyl-tyrosine dephosphorylation	0.939324	0.939324	A0A0M9A1A2,A0A0M9AAU9,A0A0N0BC88,A0A0N0U581,A0A0M9A5G9
Molecular Function	GO:0004725	protein tyrosine phosphatase activity	0.960209	0.960209	A0A0M9A1A2,A0A0M9AAU9,A0A0N0BC88,A0A0N0U581,A0A0M9A5G9
Molecular Function	GO:0005506	iron ion binding	0.991312	0.991312	A0A0M8ZPT9,A0A0M8ZR94,A0A0M8ZRY3,A0A0M8ZUE5,A0A0M9A4P0,A0A0M9A7Y8,A0A0N0BEE7,A0A0M8ZWU5
Biological Process	GO:0000045	autophagosome assembly	1	1	A0A0N0BFJ6
Biological Process	GO:0008033	tRNA processing	1	1	A0A0M8ZRV3,A0A0M9ABR8
Biological Process	GO:0007608	sensory perception of smell	1	1	A0A0N0BGQ7,A0A0N0U401
Biological Process	GO:0007602	phototransduction	1	1	A0A0M8ZUI7
Biological Process	GO:0007601	visual perception	1	1	A0A0M8ZUI7,A0A0M8ZZI1
Biological Process	GO:0007411	axon guidance	1	1	A0A0M9A8P8,A0A0M8ZYA3
Biological Process	GO:0007399	nervous system development	1	1	A0A0M9A8P8
Biological Process	GO:0007275	multicellular organism development	1	1	A0A0M9A677,A0A0N0BFE6,A0A0M9A5G9
Biological Process	GO:0007264	small GTPase mediated signal transduction	1	1	A0A0N0BKH3,A0A0M8ZQV7,A0A0M9A3B5
Biological Process	GO:0007186	G protein-coupled receptor signaling pathway	1	1	A0A0M8ZUI7,A0A0M8ZX39,A0A0M8ZZ76,A0A0M8ZZD2,A0A0M8ZZI1,A0A0N0BC07,A0A0N0BCH8,A0A0N0BJG9,A0A0N0BJV5,A0A0M9AA59
Biological Process	GO:0007179	transforming growth factor beta receptor signaling pathway	1	1	A0A0N0BFF6
Biological Process	GO:0007166	cell surface receptor signaling pathway	1	1	A0A0M9A677,A0A0N0BC07
Biological Process	GO:0007165	signal transduction	1	1	A0A0M8ZUI7,A0A0M8ZZ76,A0A0M9ABI9,A0A0N0BDR0,A0A0N0BGQ7,A0A0N0BKH3,A0A0N0U401,A0A0N0U461,A0A0N0U562,A0A0N0U434,A0A0M9A3B5
Biological Process	GO:0007156	homophilic cell adhesion via plasma membrane adhesion molecules	1	1	A0A0M9A2C8
Biological Process	GO:0007155	cell adhesion	1	1	A0A0M9A2C8,A0A0N0BGM5,A0A0M8ZYA3
Biological Process	GO:0007050	cell cycle arrest	1	1	A0A0M9A4V8
Biological Process	GO:0007031	peroxisome organization	1	1	A0A0N0BEK0
Biological Process	GO:0007023	post-chaperonin tubulin folding pathway	1	1	A0A0M8ZQ24
Biological Process	GO:0007021	tubulin complex assembly	1	1	A0A0M8ZQ24
Biological Process	GO:0007020	microtubule nucleation	1	1	A0A0M9AAE3
Biological Process	GO:0007018	microtubule-based movement	1	1	A0A0N0BKE0
Biological Process	GO:0007015	actin filament organization	1	1	A0A0M8ZQ16
Biological Process	GO:0008152	metabolic process	1	1	A0A0M8ZY84,A0A0N0BGD6
Biological Process	GO:0008272	sulfate transport	1	1	A0A0N0U7C0
Biological Process	GO:0008652	cellular amino acid biosynthetic process	1	1	A0A0N0U4E6
Biological Process	GO:0008654	phospholipid biosynthetic process	1	1	A0A0N0BJM0
Biological Process	GO:0018108	peptidyl-tyrosine phosphorylation	1	1	A0A0M8ZUM8
Biological Process	GO:0016579	protein deubiquitination	1	1	A0A0M9A063
Biological Process	GO:0016567	protein ubiquitination	1	1	A0A0M8ZRH7,A0A0M8ZX46,A0A0M8ZZF6,A0A0N1ITA7
Biological Process	GO:0016477	cell migration	1	1	A0A0M8ZQ16
Biological Process	GO:0016311	dephosphorylation	1	1	A0A0M9AAU9,A0A0N0BC88,A0A0N0U581,A0A0N1ITK8
Biological Process	GO:0016310	phosphorylation	1	1	A0A0M8ZUM8,A0A0M9A7A7,A0A0M9AC86,A0A0M9ADQ1,A0A0N0BDR0,A0A0N0BEY4,A0A0N0BJA2,A0A0N0BKW1,A0A0N0BKX8,A0A0N0U690,A0A0N0BFT8,A0A0M9A847
Biological Process	GO:0016226	iron-sulfur cluster assembly	1	1	A0A0M8ZYN5
Biological Process	GO:0016192	vesicle-mediated transport	1	1	A0A0M9AA07
Biological Process	GO:0016180	snRNA processing	1	1	A0A0M9A8K3
Biological Process	GO:0016126	sterol biosynthetic process	1	1	A0A0N0BJA6
Biological Process	GO:0007010	cytoskeleton organization	1	1	A0A0N0BGM5
Biological Process	GO:0016055	Wnt signaling pathway	1	1	A0A0M9A677
Biological Process	GO:0015031	protein transport	1	1	A0A0M8ZNI3,A0A0M9AA07
Biological Process	GO:0010951	negative regulation of endopeptidase activity	1	1	A0A0N0BDD7,A0A0N0BH83
Biological Process	GO:0010569	regulation of double-strand break repair via homologous recombination	1	1	A0A0N0BBZ8
Biological Process	GO:0010466	negative regulation of peptidase activity	1	1	A0A0N0BH61,A0A0N0BH83
Biological Process	GO:0009966	regulation of signal transduction	1	1	A0A0N0BHN6
Biological Process	GO:0009396	folic acid-containing compound biosynthetic process	1	1	A0A0N0U753
Biological Process	GO:0009395	phospholipid catabolic process	1	1	A0A0N0U461
Biological Process	GO:0009082	branched-chain amino acid biosynthetic process	1	1	A0A0N0U4E6
Biological Process	GO:0009081	branched-chain amino acid metabolic process	1	1	A0A0N0U4E6
Biological Process	GO:0009058	biosynthetic process	1	1	A0A0M8ZRC2,A0A0N0BH97,A0A0N0U753
Biological Process	GO:0016042	lipid catabolic process	1	1	A0A0M9A6G3,A0A0N0U461,A0A0M9A3B5
Biological Process	GO:0007009	plasma membrane organization	1	1	A0A0M8ZP68
Biological Process	GO:0006974	cellular response to DNA damage stimulus	1	1	A0A0N0BBZ8
Biological Process	GO:0006955	immune response	1	1	A0A0M9A7X5
Biological Process	GO:0006470	protein dephosphorylation	1	1	A0A0M9A1A2,A0A0M9AAU9,A0A0N0BC88,A0A0N0U581,A0A0M9A5G9
Biological Process	GO:0006468	protein phosphorylation	1	1	A0A0M8ZUM8,A0A0M9ADQ1,A0A0N0BJA2,A0A0M8ZNH6,A0A0N0BFT8,A0A0M9A847
Biological Process	GO:0006464	cellular protein modification process	1	1	A0A0M8ZTP0
Biological Process	GO:0006450	regulation of translational fidelity	1	1	A0A0M9A541
Biological Process	GO:0006419	alanyl-tRNA aminoacylation	1	1	A0A0N0BEJ4
Biological Process	GO:0006412	translation	1	1	A0A0N0BEJ4
Biological Process	GO:0006400	tRNA modification	1	1	A0A0M9ABR8
Biological Process	GO:0006357	regulation of transcription by RNA polymerase II	1	1	A0A0M8ZT46,A0A0M8ZZ58,A0A0M9A4M5,A0A0M9A7W1,A0A0M9A8P9,A0A0N0BFJ8
Biological Process	GO:0006355	regulation of transcription, DNA-templated	1	1	A0A0M8ZQE3,A0A0M8ZR75,A0A0M8ZT46,A0A0M8ZXL7,A0A0M8ZZ58,A0A0M8ZZL3,A0A0M9A4M5,A0A0M9A5M1,A0A0M9A7W1,A0A0M9A8F5,A0A0M9A8P9,A0A0M9ACN1,A0A0N0BFF6,A0A0N0BFJ9,A0A0N0U2U8,A0A0N0U5T2,A0A0M9A6F9
Biological Process	GO:0006351	transcription, DNA-templated	1	1	A0A0M8ZWW7
Biological Process	GO:0006478	peptidyl-tyrosine sulfation	1	1	A0A0N0BHR0
Biological Process	GO:0006338	chromatin remodeling	1	1	A0A0M8ZZL3,A0A0M9A4E6
Biological Process	GO:0006281	DNA repair	1	1	A0A0M8ZYN5,A0A0M8ZZ15,A0A0M9A5T6,A0A0N0BBZ8,A0A0N0BHU5,A0A0N1ITV1
Biological Process	GO:0006270	DNA replication initiation	1	1	A0A0N0BFG0
Biological Process	GO:0006260	DNA replication	1	1	A0A0M9A5T6,A0A0M9A6B3,A0A0N0BBZ8
Biological Process	GO:0006139	nucleobase-containing compound metabolic process	1	1	A0A0N0BBZ8,A0A0N1ITQ3
Biological Process	GO:0006071	glycerol metabolic process	1	1	A0A0M9AC86
Biological Process	GO:0005975	carbohydrate metabolic process	1	1	A0A0M8ZY84,A0A0M9A864,A0A0M9A9L8,A0A0N0BGD6,A0A0M8ZWK6
Biological Process	GO:0000723	telomere maintenance	1	1	A0A0N0BBZ8
Biological Process	GO:0000422	autophagy of mitochondrion	1	1	A0A0N0BFJ6
Biological Process	GO:0000226	microtubule cytoskeleton organization	1	1	A0A0M9AAE3
Biological Process	GO:0000055	ribosomal large subunit export from nucleus	1	1	A0A0M8ZNI3
Biological Process	GO:0006310	DNA recombination	1	1	A0A0N0BBZ8,A0A0N1ITV1
Biological Process	GO:0018298	protein-chromophore linkage	1	1	A0A0M8ZUI7
Biological Process	GO:0006486	protein glycosylation	1	1	A0A0M8ZQD0,A0A0M8ZUK3,A0A0M9A362,A0A0M9ACS9,A0A0N0BED9
Biological Process	GO:0006506	GPI anchor biosynthetic process	1	1	A0A0M8ZP32
Biological Process	GO:0006914	autophagy	1	1	A0A0N0U5K7
Biological Process	GO:0006897	endocytosis	1	1	A0A0N0BGM5
Biological Process	GO:0006888	endoplasmic reticulum to Golgi vesicle-mediated transport	1	1	A0A0M9A4K5
Biological Process	GO:0006887	exocytosis	1	1	A0A0M8ZNL3
Biological Process	GO:0006886	intracellular protein transport	1	1	A0A0M9AA07,A0A0M9AB92,A0A0N0U3C7
Biological Process	GO:0006869	lipid transport	1	1	A0A0M8ZZC0,A0A0M9A0P8,A0A0N0BC62
Biological Process	GO:0006821	chloride transport	1	1	A0A0M9AA48
Biological Process	GO:0006814	sodium ion transport	1	1	A0A0M8ZWZ2
Biological Process	GO:0006812	cation transport	1	1	A0A0M9A125
Biological Process	GO:0006811	ion transport	1	1	A0A0M8ZQA3,A0A0M8ZWZ2,A0A0M9AA48,A0A0M9AA51,A0A0N0U548
Biological Process	GO:0006488	dolichol-linked oligosaccharide biosynthetic process	1	1	A0A0N0BGR5
Biological Process	GO:0006730	one-carbon metabolic process	1	1	A0A0N0U753
Biological Process	GO:0006631	fatty acid metabolic process	1	1	A0A0N0BJ43,A0A0N0U5H1,A0A0N0U6R7
Biological Process	GO:0006606	protein import into nucleus	1	1	A0A0N0U3C7
Biological Process	GO:0006559	L-phenylalanine catabolic process	1	1	A0A0N0BH97
Biological Process	GO:0006555	methionine metabolic process	1	1	A0A0M8ZZZ0
Biological Process	GO:0006546	glycine catabolic process	1	1	A0A0N0U3G4
Biological Process	GO:0006544	glycine metabolic process	1	1	A0A0N0U3G4
Biological Process	GO:0006520	cellular amino acid metabolic process	1	1	A0A0N0BH97,A0A0N0U3G4
Biological Process	GO:0006518	peptide metabolic process	1	1	A0A0M9A441
Biological Process	GO:0006511	ubiquitin-dependent protein catabolic process	1	1	A0A0M9A868
Biological Process	GO:0006508	proteolysis	1	1	A0A0M8ZQW5,A0A0M8ZU35,A0A0M9A180,A0A0M9A3K4,A0A0M9A441,A0A0M9ABI8,A0A0M9ABY2,A0A0N0BHT1,A0A0N0U5K9,A0A0N0BFK3
Biological Process	GO:0006644	phospholipid metabolic process	1	1	A0A0M9A5Z3,A0A0N1ITK8
Biological Process	GO:0019236	response to pheromone	1	1	A0A0M8ZZD2
Biological Process	GO:0022900	electron transport chain	1	1	A0A0N0BEE7,A0A0M9A2X8
Biological Process	GO:0030036	actin cytoskeleton organization	1	1	A0A0M8ZNI3,A0A0M8ZQ16
Biological Process	GO:1902476	chloride transmembrane transport	1	1	A0A0M9AA48
Biological Process	GO:1902358	sulfate transmembrane transport	1	1	A0A0N0U7C0
Biological Process	GO:0106004	tRNA (guanine-N7)-methylation	1	1	A0A0M9ABR8
Biological Process	GO:0098655	cation transmembrane transport	1	1	A0A0M8ZWZ2
Biological Process	GO:0097502	mannosylation	1	1	A0A0M8ZP32,A0A0N0BED9,A0A0N0BI01
Biological Process	GO:0097428	protein maturation by iron-sulfur cluster transfer	1	1	A0A0M8ZYN5
Biological Process	GO:0090481	pyrimidine nucleotide-sugar transmembrane transport	1	1	A0A0N0U2Z0
Biological Process	GO:0090305	nucleic acid phosphodiester bond hydrolysis	1	1	A0A0N1ITQ3
Biological Process	GO:0071897	DNA biosynthetic process	1	1	A0A0M9A5T6,A0A0N1ITV1
Biological Process	GO:0042450	arginine biosynthetic process via ornithine	1	1	A0A0N0BL18
Biological Process	GO:0042273	ribosomal large subunit biogenesis	1	1	A0A0M8ZNI3
Biological Process	GO:0042254	ribosome biogenesis	1	1	A0A0M8ZNI3
Biological Process	GO:0042147	retrograde transport, endosome to Golgi	1	1	A0A0M9A7X8
Biological Process	GO:0042144	vacuole fusion, non-autophagic	1	1	A0A0M9AA07
Biological Process	GO:0036065	fucosylation	1	1	A0A0M8ZQD0,A0A0M9A362
Biological Process	GO:0035999	tetrahydrofolate interconversion	1	1	A0A0M8ZZZ0
Biological Process	GO:0035725	sodium ion transmembrane transport	1	1	A0A0M8ZWZ2
Biological Process	GO:0035556	intracellular signal transduction	1	1	A0A0N0BDR0,A0A0N0U461,A0A0M9A3B5
Biological Process	GO:0035542	regulation of SNARE complex assembly	1	1	A0A0M9AA07
Biological Process	GO:0043039	tRNA aminoacylation	1	1	A0A0N0BEJ4
Biological Process	GO:0035461	vitamin transmembrane transport	1	1	A0A0N0BIY1
Biological Process	GO:0035023	regulation of Rho protein signal transduction	1	1	A0A0M8ZQV7
Biological Process	GO:0034968	histone lysine methylation	1	1	A0A0M9A850
Biological Process	GO:0034765	regulation of ion transmembrane transport	1	1	A0A0M8ZWZ2
Biological Process	GO:0034453	microtubule anchoring	1	1	A0A0N1IU65
Biological Process	GO:0034220	ion transmembrane transport	1	1	A0A0M8ZQA3,A0A0M8ZUV9,A0A0M8ZWZ2,A0A0M9AA51
Biological Process	GO:0032508	DNA duplex unwinding	1	1	A0A0N0BBZ8
Biological Process	GO:0032456	endocytic recycling	1	1	A0A0M9A7X8
Biological Process	GO:0032259	methylation	1	1	A0A0M9A2N8,A0A0M9A850,A0A0M9A8N3,A0A0M9A8Z5,A0A0M9ABR8
Biological Process	GO:0030522	intracellular receptor signaling pathway	1	1	A0A0M8ZR75
Biological Process	GO:0030488	tRNA methylation	1	1	A0A0M9ABR8
Biological Process	GO:0035076	ecdysone receptor-mediated signaling pathway	1	1	A0A0N0BFJ9
Biological Process	GO:0090263	positive regulation of canonical Wnt signaling pathway	1	1	A0A0N0BHN6
Biological Process	GO:0043087	regulation of GTPase activity	1	1	A0A0M9ABI9
Biological Process	GO:0043547	positive regulation of GTPase activity	1	1	A0A0M8ZQ24,A0A0M9A2P7,A0A0M9AB16
Biological Process	GO:0071596	ubiquitin-dependent protein catabolic process via the N-end rule pathway	1	1	A0A0M8ZX46
Biological Process	GO:0060271	cilium assembly	1	1	A0A0M8ZZV1
Biological Process	GO:0055114	oxidation-reduction process	1	1	A0A0M8ZPD5,A0A0M8ZPT9,A0A0M8ZR94,A0A0M8ZRC2,A0A0M8ZRW9,A0A0M8ZRY3,A0A0M8ZU26,A0A0M8ZUE5,A0A0M8ZWP5,A0A0M8ZZZ0,A0A0M9A0Y3,A0A0M9A2J0,A0A0M9A418,A0A0M9A4P0,A0A0M9A7Y8,A0A0M9AAU9,A0A0N0BDZ9,A0A0N0BEE7,A0A0N0BJA6,A0A0N0U337,A0A0N0U3G4,A0A0N1ISZ6,A0A0M9A231,A0A0M9A2X8,A0A0M9A4C5,A0A0M8ZWU5,A0A0M9A9Y3
Biological Process	GO:0055085	transmembrane transport	1	1	A0A0M8ZPT6,A0A0M8ZQA3,A0A0M8ZVU2,A0A0M8ZWZ2,A0A0M9A307,A0A0M9A5L1,A0A0M9A7I8,A0A0M9A7S9,A0A0M9AA48,A0A0M9AAP5,A0A0N0BJS9,A0A0N0U4B7,A0A0N0U548,A0A0N0U6M5,A0A0N0U7C0
Biological Process	GO:0055072	iron ion homeostasis	1	1	A0A0M9A8P8
Biological Process	GO:0051262	protein tetramerization	1	1	A0A0M8ZQA3
Biological Process	GO:0051180	vitamin transport	1	1	A0A0N0BIY1
Biological Process	GO:0051169	nuclear transport	1	1	A0A0M9AB92
Biological Process	GO:0051103	DNA ligation involved in DNA repair	1	1	A0A0N1ITV1
Biological Process	GO:0051028	mRNA transport	1	1	A0A0M9A8J8
Biological Process	GO:0043486	histone exchange	1	1	A0A0M8ZZL3
Biological Process	GO:0050911	detection of chemical stimulus involved in sensory perception of smell	1	1	A0A0N0BGQ7,A0A0N0U401
Biological Process	GO:0050482	arachidonic acid secretion	1	1	A0A0M9A5Z3
Biological Process	GO:0048015	phosphatidylinositol-mediated signaling	1	1	A0A0N0U690
Biological Process	GO:0046907	intracellular transport	1	1	A0A0M9AA07
Biological Process	GO:0046901	tetrahydrofolylpolyglutamate biosynthetic process	1	1	A0A0N0U753
Biological Process	GO:0046854	phosphatidylinositol phosphorylation	1	1	A0A0N0U690
Biological Process	GO:0046578	regulation of Ras protein signal transduction	1	1	A0A0M8ZQV7
Biological Process	GO:0045944	positive regulation of transcription by RNA polymerase II	1	1	A0A0M9A6F9
Biological Process	GO:0045880	positive regulation of smoothened signaling pathway	1	1	A0A0N0BHN6
Biological Process	GO:0045454	cell redox homeostasis	1	1	A0A0N1ISZ6
Biological Process	GO:0044255	cellular lipid metabolic process	1	1	A0A0M9AA25
Biological Process	GO:0050896	response to stimulus	1	1	A0A0M8ZUI7,A0A0N0BGQ7,A0A0N0U401
Cellular Component	GO:1990745	EARP complex	1	1	A0A0M9A7X8
Cellular Component	GO:0097361	CIA complex	1	1	A0A0M8ZYN5
Cellular Component	GO:0080008	Cul4-RING E3 ubiquitin ligase complex	1	1	A0A0N1ITA7
Cellular Component	GO:0072546	ER membrane protein complex	1	1	A0A0M9A7G9
Cellular Component	GO:0070469	respirasome	1	1	A0A0M9A2X8
Cellular Component	GO:0062023	collagen-containing extracellular matrix	1	1	A0A0N0BHN6
Cellular Component	GO:0046658	anchored component of plasma membrane	1	1	A0A0N0BHN6
Cellular Component	GO:0043190	ATP-binding cassette (ABC) transporter complex	1	1	A0A0M9AAP5
Cellular Component	GO:0042025	host cell nucleus	1	1	A0A0M8ZR75,A0A0M8ZWW7,A0A0N0U5T2
Cellular Component	GO:0034464	BBSome	1	1	A0A0M8ZZV1
Cellular Component	GO:0032580	Golgi cisterna membrane	1	1	A0A0M8ZQD0,A0A0M9A362
Cellular Component	GO:0032039	integrator complex	1	1	A0A0M9A8K3
Cellular Component	GO:0030897	HOPS complex	1	1	A0A0M9AA07
Cellular Component	GO:0031901	early endosome membrane	1	1	A0A0M9A7G9
Cellular Component	GO:0005743	mitochondrial inner membrane	1	1	A0A0M9A2X8
Cellular Component	GO:0005739	mitochondrion	1	1	A0A0N0BE05,A0A0N0U3G4,A0A0M9A2X8
Cellular Component	GO:0005737	cytoplasm	1	1	A0A0M8ZYN5,A0A0M9A1A2,A0A0M9A4K5,A0A0M9ACN1,A0A0N0BEJ4,A0A0N0BFF6,A0A0N0BKX8,A0A0N0U5T2,A0A0N1IT34
Cellular Component	GO:0005730	nucleolus	1	1	A0A0M8ZNI3
Cellular Component	GO:0005694	chromosome	1	1	A0A0M9A1U6,A0A0N0BI74
Cellular Component	GO:0005667	transcription regulator complex	1	1	A0A0M9ACN1,A0A0N0BFF6
Cellular Component	GO:0005634	nucleus	1	1	A0A0M8ZNI3,A0A0M8ZQE3,A0A0M8ZR75,A0A0M8ZT46,A0A0M8ZW85,A0A0M8ZYN5,A0A0M8ZZ58,A0A0M8ZZL3,A0A0M9A4M5,A0A0M9A5M1,A0A0M9A5T6,A0A0M9A7W1,A0A0M9A850,A0A0M9A851,A0A0M9A8F5,A0A0M9A8J8,A0A0M9A8P9,A0A0M9AAZ1,A0A0M9AB92,A0A0M9ABR8,A0A0M9AC16,A0A0M9ACN1,A0A0N0BBZ8,A0A0N0BEJ0,A0A0N0BFE6,A0A0N0BFF6,A0A0N0BFJ9,A0A0N0BFL0,A0A0N0BIK8,A0A0N0U2U8,A0A0N0U3C7,A0A0M9A1U6,A0A0M9A6F9,A0A0N0BI74,A0A0N0BC87
Cellular Component	GO:0005615	extracellular space	1	1	A0A0N0BDD7
Cellular Component	GO:0005581	collagen trimer	1	1	A0A0M9A241
Cellular Component	GO:0005576	extracellular region	1	1	A0A0M9A864,A0A0M9ADQ7,A0A0N0BDD7,A0A0N0BFS7,A0A0N0BH61,A0A0N0BH83,A0A0N0U562,A0A0M9AAQ6,A0A0N0U434
Cellular Component	GO:0005764	lysosome	1	1	A0A0M9AA07
Cellular Component	GO:0001726	ruffle	1	1	A0A0N0BGM5
Cellular Component	GO:0000922	spindle pole	1	1	A0A0M9AAE3
Cellular Component	GO:0000786	nucleosome	1	1	A0A0M9A1U6,A0A0N0BI74
Cellular Component	GO:0000145	exocyst	1	1	A0A0M8ZNL3
Cellular Component	GO:0000139	Golgi membrane	1	1	A0A0M8ZUK3,A0A0M9A7G9,A0A0M9ACS9,A0A0N0U2Z0
Cellular Component	GO:0001518	voltage-gated sodium channel complex	1	1	A0A0M8ZWZ2
Cellular Component	GO:0005765	lysosomal membrane	1	1	A0A0M9A2J0
Cellular Component	GO:0005770	late endosome	1	1	A0A0M9AA07
Cellular Component	GO:0031461	cullin-RING ubiquitin ligase complex	1	1	A0A0M9A868
Cellular Component	GO:0031410	cytoplasmic vesicle	1	1	A0A0M9AA07
Cellular Component	GO:0031225	anchored component of membrane	1	1	A0A0N0BHN6
Cellular Component	GO:0030136	clathrin-coated vesicle	1	1	A0A0M9AA07
Cellular Component	GO:0019005	SCF ubiquitin ligase complex	1	1	A0A0N1ITA7
Cellular Component	GO:0016586	RSC-type complex	1	1	A0A0M9A4E6
Cellular Component	GO:0016459	myosin complex	1	1	A0A0N1ITZ9
Cellular Component	GO:0010008	endosome membrane	1	1	A0A0M9AA07
Cellular Component	GO:0008622	epsilon DNA polymerase complex	1	1	A0A0M9A5T6
Cellular Component	GO:0005768	endosome	1	1	A0A0M9A7G9,A0A0M9AA07
Cellular Component	GO:0005925	focal adhesion	1	1	A0A0N0BGM5
Cellular Component	GO:0005886	plasma membrane	1	1	A0A0M8ZWZ2,A0A0M9A2C8,A0A0N0BGQ7,A0A0N0BHN6,A0A0N0U401,A0A0N0U548,A0A0M8ZYA3
Cellular Component	GO:0005856	cytoskeleton	1	1	A0A0N0BEN6,A0A0N0BGM5,A0A0N1ITZ9
Cellular Component	GO:0005829	cytosol	1	1	A0A0M9A7X8,A0A0N0BKX8
Cellular Component	GO:0005815	microtubule organizing center	1	1	A0A0M9AAE3,A0A0N1IU65
Cellular Component	GO:0005794	Golgi apparatus	1	1	A0A0M8ZQD0,A0A0M8ZUK3,A0A0M9A362,A0A0M9A7G9,A0A0M9AA07,A0A0M9ACS9
Cellular Component	GO:0005789	endoplasmic reticulum membrane	1	1	A0A0M8ZP32,A0A0N0BI01
Cellular Component	GO:0005783	endoplasmic reticulum	1	1	A0A0M8ZP32,A0A0M9A7G9,A0A0N0BI01
Cellular Component	GO:0005778	peroxisomal membrane	1	1	A0A0N0BEK0
Cellular Component	GO:0005777	peroxisome	1	1	A0A0N0BEK0
Cellular Component	GO:0005773	vacuole	1	1	A0A0M9AA07
Cellular Component	GO:0005887	integral component of plasma membrane	1	1	A0A0M9A8P8
Cellular Component	GO:0031902	late endosome membrane	1	1	A0A0M9A2J0
Molecular Function	GO:0004838	L-tyrosine:2-oxoglutarate aminotransferase activity	1	1	A0A0N0BH97
Molecular Function	GO:0004854	xanthine dehydrogenase activity	1	1	A0A0N0BEE7
Molecular Function	GO:0004826	phenylalanine-tRNA ligase activity	1	1	A0A0M9A5L9
Molecular Function	GO:0004842	ubiquitin-protein transferase activity	1	1	A0A0M8ZRH7,A0A0M8ZZF6
Molecular Function	GO:0004721	phosphoprotein phosphatase activity	1	1	A0A0N0BC88,A0A0N0U581,A0A0M9A5G9
Molecular Function	GO:0004812	aminoacyl-tRNA ligase activity	1	1	A0A0N0BEJ4
Molecular Function	GO:0004726	non-membrane spanning protein tyrosine phosphatase activity	1	1	A0A0M9A1A2
Molecular Function	GO:0004713	protein tyrosine kinase activity	1	1	A0A0M8ZUM8
Molecular Function	GO:0004672	protein kinase activity	1	1	A0A0M8ZUM8,A0A0M9ADQ1,A0A0N0BJA2,A0A0M8ZNH6,A0A0N0BFT8,A0A0M9A847
Molecular Function	GO:0004623	phospholipase A2 activity	1	1	A0A0M9A5Z3
Molecular Function	GO:0004553	hydrolase activity, hydrolyzing O-glycosyl compounds	1	1	A0A0M8ZY84,A0A0N0BGD6
Molecular Function	GO:0004527	exonuclease activity	1	1	A0A0N1ITQ3
Molecular Function	GO:0004813	alanine-tRNA ligase activity	1	1	A0A0N0BEJ4
Molecular Function	GO:0004855	xanthine oxidase activity	1	1	A0A0N0BEE7
Molecular Function	GO:0004867	serine-type endopeptidase inhibitor activity	1	1	A0A0N0BH83
Molecular Function	GO:0005509	calcium ion binding	1	1	A0A0M8ZPB5,A0A0M8ZWZ2,A0A0M8ZZM0,A0A0M9A180,A0A0M9A2C8,A0A0M9A3G1,A0A0M9A7S9,A0A0M9ACF8,A0A0N0U461,A0A0M8ZYR4
Molecular Function	GO:0005272	sodium channel activity	1	1	A0A0M8ZWZ2
Molecular Function	GO:0005261	cation channel activity	1	1	A0A0M8ZWZ2
Molecular Function	GO:0005248	voltage-gated sodium channel activity	1	1	A0A0M8ZWZ2
Molecular Function	GO:0005247	voltage-gated chloride channel activity	1	1	A0A0M9AA48
Molecular Function	GO:0005244	voltage-gated ion channel activity	1	1	A0A0M8ZWZ2
Molecular Function	GO:0005230	extracellular ligand-gated ion channel activity	1	1	A0A0M9AA51
Molecular Function	GO:0005216	ion channel activity	1	1	A0A0M8ZQA3,A0A0M8ZWZ2,A0A0M9AA51
Molecular Function	GO:0005201	extracellular matrix structural constituent	1	1	A0A0M9A241
Molecular Function	GO:0004866	endopeptidase inhibitor activity	1	1	A0A0N0BDD7
Molecular Function	GO:0005200	structural constituent of cytoskeleton	1	1	A0A0N0BGM5
Molecular Function	GO:0005164	tumor necrosis factor receptor binding	1	1	A0A0M9A7X5
Molecular Function	GO:0005118	sevenless binding	1	1	A0A0M8ZZI1
Molecular Function	GO:0005096	GTPase activator activity	1	1	A0A0M8ZQ24,A0A0M9A2P7,A0A0M9AB16
Molecular Function	GO:0005085	guanyl-nucleotide exchange factor activity	1	1	A0A0N0BKH3,A0A0M8ZQV7,A0A0M9A3B5
Molecular Function	GO:0004984	olfactory receptor activity	1	1	A0A0N0BGQ7,A0A0N0U401
Molecular Function	GO:0004965	G protein-coupled GABA receptor activity	1	1	A0A0M9AA59
Molecular Function	GO:0004497	monooxygenase activity	1	1	A0A0M8ZR94,A0A0M8ZUE5,A0A0M9A4P0,A0A0M9A7Y8
Molecular Function	GO:0004888	transmembrane signaling receptor activity	1	1	A0A0M9A677,A0A0M9AA51,A0A0N0BC07
Molecular Function	GO:0004879	nuclear receptor activity	1	1	A0A0M8ZR75,A0A0N0BFJ9
Molecular Function	GO:0005179	hormone activity	1	1	A0A0N0U434
Molecular Function	GO:0004930	G protein-coupled receptor activity	1	1	A0A0M8ZUI7,A0A0M8ZX39,A0A0M8ZZ76,A0A0M8ZZI1,A0A0N0BC07,A0A0N0BCH8,A0A0N0BJG9,A0A0N0BJV5,A0A0M9AA59
Molecular Function	GO:0004375	glycine dehydrogenase (decarboxylating) activity	1	1	A0A0N0U3G4
Molecular Function	GO:0004386	helicase activity	1	1	A0A0M8ZWU6,A0A0M8ZZK4,A0A0M9A2K6,A0A0N0BBZ8
Molecular Function	GO:0003682	chromatin binding	1	1	A0A0M9A850
Molecular Function	GO:0003678	DNA helicase activity	1	1	A0A0N0BBZ8
Molecular Function	GO:0003676	nucleic acid binding	1	1	A0A0M8ZWU6,A0A0M9A2K6,A0A0M9A5T6,A0A0N0BBZ8,A0A0N0BEJ4,A0A0N1ITQ3,A0A0M9A838
Molecular Function	GO:0001085	RNA polymerase II transcription factor binding	1	1	A0A0N0BFJ8
Molecular Function	GO:0000981	DNA-binding transcription factor activity, RNA polymerase II-specific	1	1	A0A0M8ZT46,A0A0M8ZZ58,A0A0M9A4M5,A0A0M9A7W1,A0A0M9A8P9,A0A0M9A6F9
Molecular Function	GO:0000832	inositol hexakisphosphate 5-kinase activity	1	1	A0A0N0BKX8
Molecular Function	GO:0000829	inositol heptakisphosphate kinase activity	1	1	A0A0N0BKX8
Molecular Function	GO:0000827	inositol-1,3,4,5,6-pentakisphosphate kinase activity	1	1	A0A0N0BKX8
Molecular Function	GO:0000166	nucleotide binding	1	1	A0A0M8ZMZ8,A0A0M8ZS00,A0A0M8ZWU6,A0A0M8ZXG7,A0A0M9A125,A0A0M9A5T6,A0A0M9AAP5,A0A0N0BBZ8,A0A0N0BEJ4,A0A0N0BFB7,A0A0N0BFG0,A0A0N0BKE0,A0A0N0BKW1,A0A0N0BKX8,A0A0N0U753,A0A0N1ITZ9
Molecular Function	GO:0000049	tRNA binding	1	1	A0A0M9ABR8,A0A0N0BEJ4
Molecular Function	GO:0003700	DNA-binding transcription factor activity	1	1	A0A0M8ZQE3,A0A0M8ZR75,A0A0M8ZXL7,A0A0M9A8F5,A0A0M9A8P9,A0A0M9ACN1,A0A0N0BFF6,A0A0N0BFJ9,A0A0N0U2U8,A0A0N0U5T2,A0A0M9A6F9
Molecular Function	GO:0000030	mannosyltransferase activity	1	1	A0A0N0BI01
Molecular Function	GO:0000026	alpha-1,2-mannosyltransferase activity	1	1	A0A0M8ZP32
Molecular Function	GO:0004489	methylenetetrahydrofolate reductase (NAD(P)H) activity	1	1	A0A0M8ZZZ0
Molecular Function	GO:0003723	RNA binding	1	1	A0A0M8ZRV3,A0A0M9A5L9,A0A0M9ABR8,A0A0N0BEJ4,A0A0N0BFI6,A0A0N0BJU6
Molecular Function	GO:0003777	microtubule motor activity	1	1	A0A0N0BKE0
Molecular Function	GO:0004378	GDP-Man:Man1GlcNAc2-PP-Dol alpha-1,3-mannosyltransferase activity	1	1	A0A0N0BED9
Molecular Function	GO:0004376	glycolipid mannosyltransferase activity	1	1	A0A0M8ZP32
Molecular Function	GO:0004371	glycerone kinase activity	1	1	A0A0M9AC86
Molecular Function	GO:0004326	tetrahydrofolylpolyglutamate synthase activity	1	1	A0A0N0U753
Molecular Function	GO:0004312	fatty acid synthase activity	1	1	A0A0M8ZRC2
Molecular Function	GO:0004252	serine-type endopeptidase activity	1	1	A0A0N0U5K9
Molecular Function	GO:0004222	metalloendopeptidase activity	1	1	A0A0M8ZQW5,A0A0M9A180,A0A0M9A3K4,A0A0N0BFK3
Molecular Function	GO:0004198	calcium-dependent cysteine-type endopeptidase activity	1	1	A0A0M9ABY2
Molecular Function	GO:0004197	cysteine-type endopeptidase activity	1	1	A0A0M8ZU35
Molecular Function	GO:0004181	metallocarboxypeptidase activity	1	1	A0A0M9A441
Molecular Function	GO:0003774	motor activity	1	1	A0A0N0BKE0,A0A0N1ITZ9
Molecular Function	GO:0004180	carboxypeptidase activity	1	1	A0A0M9A441
Molecular Function	GO:0004084	branched-chain-amino-acid transaminase activity	1	1	A0A0N0U4E6
Molecular Function	GO:0004056	argininosuccinate lyase activity	1	1	A0A0N0BL18
Molecular Function	GO:0003993	acid phosphatase activity	1	1	A0A0M9A1A2
Molecular Function	GO:0003910	DNA ligase (ATP) activity	1	1	A0A0N1ITV1
Molecular Function	GO:0003899	DNA-directed 5'-3' RNA polymerase activity	1	1	A0A0M8ZWW7
Molecular Function	GO:0003887	DNA-directed DNA polymerase activity	1	1	A0A0M9A5T6
Molecular Function	GO:0003860	3-hydroxyisobutyryl-CoA hydrolase activity	1	1	A0A0N0BGB1
Molecular Function	GO:0003841	1-acylglycerol-3-phosphate O-acyltransferase activity	1	1	A0A0N0BJM0
Molecular Function	GO:0003824	catalytic activity	1	1	A0A0M8ZRC2,A0A0M8ZYG8,A0A0M9A864,A0A0N0BH97,A0A0N0BL18,A0A0N0U3G4,A0A0N0U4E6,A0A0M8ZWK6
Molecular Function	GO:0003779	actin binding	1	1	A0A0M8ZTC4,A0A0N0BGM5,A0A0N1ITZ9
Molecular Function	GO:0004144	diacylglycerol O-acyltransferase activity	1	1	A0A0M9A6A1
Molecular Function	GO:0005524	ATP binding	1	1	A0A0M8ZMZ8,A0A0M8ZS00,A0A0M8ZTP0,A0A0M8ZUM8,A0A0M8ZWU6,A0A0M8ZXG7,A0A0M9A125,A0A0M9A2K6,A0A0M9AAP5,A0A0M9ADQ1,A0A0N0BBZ8,A0A0N0BEJ4,A0A0N0BFB7,A0A0N0BFG0,A0A0N0BHU5,A0A0N0BJA2,A0A0N0BKE0,A0A0N0BKW1,A0A0N0BKX8,A0A0N0U753,A0A0N1ITV1,A0A0N1ITZ9,A0A0M8ZNH6,A0A0N0BFT8,A0A0M9A847
Molecular Function	GO:0008083	growth factor activity	1	1	A0A0N0U562
Molecular Function	GO:0008017	microtubule binding	1	1	A0A0N0BKE0
Molecular Function	GO:0043015	gamma-tubulin binding	1	1	A0A0M9AAE3
Molecular Function	GO:0038023	signaling receptor activity	1	1	A0A0M9A8P8
Molecular Function	GO:0036459	thiol-dependent ubiquitinyl hydrolase activity	1	1	A0A0M9A063
Molecular Function	GO:0035299	inositol pentakisphosphate 2-kinase activity	1	1	A0A0N0BKW1
Molecular Function	GO:0035100	ecdysone binding	1	1	A0A0N0BFJ9
Molecular Function	GO:0035091	phosphatidylinositol binding	1	1	A0A0N0U690
Molecular Function	GO:0033925	mannosyl-glycoprotein endo-beta-N-acetylglucosaminidase activity	1	1	A0A0N1IT34
Molecular Function	GO:0033857	diphosphoinositol-pentakisphosphate kinase activity	1	1	A0A0N0BKX8
Molecular Function	GO:0031625	ubiquitin protein ligase binding	1	1	A0A0M9A868
Molecular Function	GO:0031177	phosphopantetheine binding	1	1	A0A0M8ZRC2
Molecular Function	GO:0030674	protein-macromolecule adaptor activity	1	1	A0A0M8ZQ16
Molecular Function	GO:0030414	peptidase inhibitor activity	1	1	A0A0N0BH61,A0A0N0BH83
Molecular Function	GO:0030276	clathrin binding	1	1	A0A0N0BGM5
Molecular Function	GO:0030272	5-formyltetrahydrofolate cyclo-ligase activity	1	1	A0A0M8ZMZ8
Molecular Function	GO:0030246	carbohydrate binding	1	1	A0A0M8ZUK3
Molecular Function	GO:0030170	pyridoxal phosphate binding	1	1	A0A0N0BH97
Molecular Function	GO:0030151	molybdenum ion binding	1	1	A0A0N0BEE7
Molecular Function	GO:0022857	transmembrane transporter activity	1	1	A0A0M8ZVU2,A0A0M9A5L1,A0A0M9A7I8,A0A0N0BJS9,A0A0N0U6M5
Molecular Function	GO:0020037	heme binding	1	1	A0A0M8ZPT9,A0A0M8ZR94,A0A0M8ZRY3,A0A0M8ZUE5,A0A0M9A4P0,A0A0M9A7Y8,A0A0M8ZWU5
Molecular Function	GO:0019706	protein-cysteine S-palmitoyltransferase activity	1	1	A0A0N0BBF7
Molecular Function	GO:0019104	DNA N-glycosylase activity	1	1	A0A0M8ZZ15
Molecular Function	GO:0043546	molybdopterin cofactor binding	1	1	A0A0N0BEE7
Molecular Function	GO:0043565	sequence-specific DNA binding	1	1	A0A0M8ZQE3,A0A0M8ZR75,A0A0M9A8F5,A0A0N0BFJ9,A0A0N0U2U8
Molecular Function	GO:0046872	metal ion binding	1	1	A0A0M8ZMZ8,A0A0M8ZQE3,A0A0M8ZR75,A0A0M8ZR94,A0A0M8ZSV9,A0A0M8ZT46,A0A0M8ZUE5,A0A0M8ZX46,A0A0M9A125,A0A0M9A180,A0A0M9A2J0,A0A0M9A4P0,A0A0M9A4P2,A0A0M9A5T6,A0A0M9A7Y8,A0A0M9A850,A0A0M9A8F5,A0A0M9AB16,A0A0N0BBZ8,A0A0N0BDR0,A0A0N0BEE7,A0A0N0BEJ4,A0A0N0BFJ9,A0A0N0BHI5,A0A0N0U2U8,A0A0N0U753,A0A0M9A5G9,A0A0M9A9Y3
Molecular Function	GO:0046982	protein heterodimerization activity	1	1	A0A0M9A1U6,A0A0N0BI74
Molecular Function	GO:0102756	very-long-chain 3-ketoacyl-CoA synthase activity	1	1	A0A0N0BJ43,A0A0N0U5H1,A0A0N0U6R7
Molecular Function	GO:0102338	3-oxo-lignoceronyl-CoA synthase activity	1	1	A0A0N0BJ43,A0A0N0U5H1,A0A0N0U6R7
Molecular Function	GO:0102337	3-oxo-cerotoyl-CoA synthase activity	1	1	A0A0N0BJ43,A0A0N0U5H1,A0A0N0U6R7
Molecular Function	GO:0102336	3-oxo-arachidoyl-CoA synthase activity	1	1	A0A0N0BJ43,A0A0N0U5H1,A0A0N0U6R7
Molecular Function	GO:0102092	5-diphosphoinositol pentakisphosphate 3-kinase activity	1	1	A0A0N0BKX8
Molecular Function	GO:0090482	vitamin transmembrane transporter activity	1	1	A0A0N0BIY1
Molecular Function	GO:0080048	GDP-D-glucose phosphorylase activity	1	1	A0A0N0BJF5
Molecular Function	GO:0080019	fatty-acyl-CoA reductase (alcohol-forming) activity	1	1	A0A0M8ZPD5
Molecular Function	GO:0071949	FAD binding	1	1	A0A0N0BEE7
Molecular Function	GO:0061630	ubiquitin protein ligase activity	1	1	A0A0M8ZX46,A0A0M8ZZF6
Molecular Function	GO:0018024	histone-lysine N-methyltransferase activity	1	1	A0A0M9A850
Molecular Function	GO:0052724	inositol hexakisphosphate 3-kinase activity	1	1	A0A0N0BKX8
Molecular Function	GO:0052656	L-isoleucine transaminase activity	1	1	A0A0N0U4E6
Molecular Function	GO:0052655	L-valine transaminase activity	1	1	A0A0N0U4E6
Molecular Function	GO:0052654	L-leucine transaminase activity	1	1	A0A0N0U4E6
Molecular Function	GO:0051539	4 iron, 4 sulfur cluster binding	1	1	A0A0M9A5T6,A0A0N0BBZ8
Molecular Function	GO:0051537	2 iron, 2 sulfur cluster binding	1	1	A0A0N0BEE7,A0A0M9A2X8
Molecular Function	GO:0051536	iron-sulfur cluster binding	1	1	A0A0M9A5T6,A0A0N0BBZ8,A0A0N0BEE7
Molecular Function	GO:0051015	actin filament binding	1	1	A0A0N0BGM5,A0A0N1ITZ9,A0A0M8ZQ16
Molecular Function	GO:0050660	flavin adenine dinucleotide binding	1	1	A0A0M8ZRW9,A0A0M8ZU26,A0A0M8ZWP5,A0A0N0BDZ9,A0A0N0BEE7,A0A0N0U337
Molecular Function	GO:0048487	beta-tubulin binding	1	1	A0A0M8ZQ24
Molecular Function	GO:0046983	protein dimerization activity	1	1	A0A0M8ZRA6,A0A0M8ZXL7,A0A0M8ZZT9,A0A0M9A2N8,A0A0M9AAZ1,A0A0M9ACN1,A0A0N0BIM7
Molecular Function	GO:0052723	inositol hexakisphosphate 1-kinase activity	1	1	A0A0N0BKX8
Molecular Function	GO:0016972	thiol oxidase activity	1	1	A0A0N1ISZ6
Molecular Function	GO:0016971	flavin-linked sulfhydryl oxidase activity	1	1	A0A0N1ISZ6
Molecular Function	GO:0016887	ATPase activity	1	1	A0A0M8ZXG7,A0A0M9A125,A0A0M9AAP5,A0A0N0BFB7
Molecular Function	GO:0009055	electron transfer activity	1	1	A0A0N0BEE7
Molecular Function	GO:0008887	glycerate kinase activity	1	1	A0A0M9A7A7
Molecular Function	GO:0008536	Ran GTPase binding	1	1	A0A0M9AB92,A0A0N0U3C7
Molecular Function	GO:0008483	transaminase activity	1	1	A0A0N0BH97,A0A0N0U4E6
Molecular Function	GO:0008476	protein-tyrosine sulfotransferase activity	1	1	A0A0N0BHR0
Molecular Function	GO:0008417	fucosyltransferase activity	1	1	A0A0M8ZQD0,A0A0M9A362
Molecular Function	GO:0008408	3'-5' exonuclease activity	1	1	A0A0N1ITQ3
Molecular Function	GO:0008374	O-acyltransferase activity	1	1	A0A0M9AA25
Molecular Function	GO:0008271	secondary active sulfate transmembrane transporter activity	1	1	A0A0N0U7C0
Molecular Function	GO:0008270	zinc ion binding	1	1	A0A0M8ZQE3,A0A0M8ZR75,A0A0M8ZWW7,A0A0M8ZX46,A0A0M9A180,A0A0M9A441,A0A0M9A5T6,A0A0M9A8F5,A0A0M9ABI8,A0A0M9AC16,A0A0N0BEJ0,A0A0N0BEJ4,A0A0N0BFJ9,A0A0N0BHI5,A0A0M9A838
Molecular Function	GO:0009881	photoreceptor activity	1	1	A0A0M8ZUI7
Molecular Function	GO:0008237	metallopeptidase activity	1	1	A0A0M9A180,A0A0M9A3K4,A0A0M9ABI8,A0A0N0BFK3
Molecular Function	GO:0008195	phosphatidate phosphatase activity	1	1	A0A0N1ITK8
Molecular Function	GO:0008176	tRNA (guanine-N7-)-methyltransferase activity	1	1	A0A0M9ABR8
Molecular Function	GO:0008168	methyltransferase activity	1	1	A0A0M9A2N8,A0A0M9A850,A0A0M9A8N3,A0A0M9A8Z5,A0A0M9ABR8
Molecular Function	GO:0008146	sulfotransferase activity	1	1	A0A0M9A1I4,A0A0N0BIQ6
Molecular Function	GO:0008138	protein tyrosine/serine/threonine phosphatase activity	1	1	A0A0M9AAU9
Molecular Function	GO:0008121	ubiquinol-cytochrome-c reductase activity	1	1	A0A0M9A2X8
Molecular Function	GO:0008094	DNA-dependent ATPase activity	1	1	A0A0N0BHU5
Molecular Function	GO:0008081	phosphoric diester hydrolase activity	1	1	A0A0N0U461,A0A0M9A3B5
Molecular Function	GO:0008061	chitin binding	1	1	A0A0M9A864,A0A0M9ADQ7,A0A0N0BFS7,A0A0N0BH61,A0A0M9AAQ6
Molecular Function	GO:0008233	peptidase activity	1	1	A0A0M9A180,A0A0N0BHT1
Molecular Function	GO:0005549	odorant binding	1	1	A0A0M8ZTR1,A0A0N0BFH8,A0A0N0BGQ7,A0A0N0U401
Molecular Function	GO:0015016	[heparan sulfate]-glucosamine N-sulfotransferase activity	1	1	A0A0N0BIQ6
Molecular Function	GO:0015165	pyrimidine nucleotide-sugar transmembrane transporter activity	1	1	A0A0N0U2Z0
Molecular Function	GO:0016874	ligase activity	1	1	A0A0M8ZMZ8,A0A0M8ZRH7,A0A0N0BEJ4,A0A0N0U753,A0A0N1ITV1
Molecular Function	GO:0016853	isomerase activity	1	1	A0A0M8ZRV3
Molecular Function	GO:0016829	lyase activity	1	1	A0A0M9AC86,A0A0N0BL18,A0A0N0U3G4
Molecular Function	GO:0016818	hydrolase activity, acting on acid anhydrides, in phosphorus-containing anhydrides	1	1	A0A0N0BBZ8
Molecular Function	GO:0016810	hydrolase activity, acting on carbon-nitrogen (but not peptide) bonds	1	1	A0A0M9A864
Molecular Function	GO:0016798	hydrolase activity, acting on glycosyl bonds	1	1	A0A0M8ZY84,A0A0N0BGD6
Molecular Function	GO:0016791	phosphatase activity	1	1	A0A0N0BC88,A0A0N0U581
Molecular Function	GO:0016788	hydrolase activity, acting on ester bonds	1	1	A0A0M8ZRC2
Molecular Function	GO:0016787	hydrolase activity	1	1	A0A0M8ZWU6,A0A0M8ZY84,A0A0M9A063,A0A0M9A180,A0A0M9A6G3,A0A0M9ABN5,A0A0N0BBZ8,A0A0N0BC88,A0A0N0BCC0,A0A0N0BGB1,A0A0N0BGD6,A0A0N0BIQ6,A0A0N0U461,A0A0N0U581,A0A0N0U6B1,A0A0M9A5G9,A0A0M9A3B5
Molecular Function	GO:0016779	nucleotidyltransferase activity	1	1	A0A0M8ZWW7,A0A0M9A5T6
Molecular Function	GO:0015116	sulfate transmembrane transporter activity	1	1	A0A0N0U7C0
Molecular Function	GO:0016747	transferase activity, transferring acyl groups other than amino-acyl groups	1	1	A0A0M9A7Z3
Molecular Function	GO:0016740	transferase activity	1	1	A0A0M8ZP32,A0A0M8ZQD0,A0A0M8ZRC2,A0A0M8ZRH7,A0A0M8ZS00,A0A0M8ZUK3,A0A0M8ZVX5,A0A0M8ZWW7,A0A0M8ZX46,A0A0M9A1I4,A0A0M9A2N8,A0A0M9A362,A0A0M9A5T6,A0A0M9A850,A0A0M9A8N3,A0A0M9A8Z5,A0A0M9A9L8,A0A0M9AA25,A0A0M9ABR8,A0A0M9ACS9,A0A0N0BBF7,A0A0N0BED9,A0A0N0BGR5,A0A0N0BH97,A0A0N0BHR0,A0A0N0BI01,A0A0N0BIQ6,A0A0N0BJ43,A0A0N0BJM0,A0A0N0BKW1,A0A0N0BKX8,A0A0N0U4E6,A0A0N0U5H1,A0A0N0U5T8,A0A0N0U690,A0A0N0U6R7,A0A…
Molecular Function	GO:0016705	oxidoreductase activity, acting on paired donors, with incorporation or reduction of molecular oxygen	1	1	A0A0M8ZPT9,A0A0M8ZR94,A0A0M8ZRY3,A0A0M8ZUE5,A0A0M9A4P0,A0A0M9A7Y8,A0A0M8ZWU5
Molecular Function	GO:0016628	oxidoreductase activity, acting on the CH-CH group of donors, NAD or NADP as acceptor	1	1	A0A0N0BJA6
Molecular Function	GO:0016627	oxidoreductase activity, acting on the CH-CH group of donors	1	1	A0A0N0BJA6
Molecular Function	GO:0016620	oxidoreductase activity, acting on the aldehyde or oxo group of donors, NAD or NADP as acceptor	1	1	A0A0M9A418
Molecular Function	GO:0016491	oxidoreductase activity	1	1	A0A0M8ZPD5,A0A0M8ZR94,A0A0M8ZRC2,A0A0M8ZUE5,A0A0M9A0Y3,A0A0M9A2J0,A0A0M9A418,A0A0M9A4P0,A0A0M9A7Y8,A0A0N0BEE7,A0A0N0U3G4,A0A0N1ISZ6,A0A0M9A231,A0A0M9A4C5,A0A0M9A9Y3
Molecular Function	GO:0016409	palmitoyltransferase activity	1	1	A0A0N0BBF7
Molecular Function	GO:0016301	kinase activity	1	1	A0A0M8ZUM8,A0A0M9A7A7,A0A0M9AC86,A0A0M9ADQ1,A0A0N0BDR0,A0A0N0BEY4,A0A0N0BJA2,A0A0N0BKW1,A0A0N0BKX8,A0A0N0U690,A0A0N0BFT8,A0A0M9A847
Molecular Function	GO:0016163	nitrogenase activity	1	1	A0A0M9AAU9
Molecular Function	GO:0015276	ligand-gated ion channel activity	1	1	A0A0M8ZUV9
Molecular Function	GO:0016746	transferase activity, transferring acyl groups	1	1	A0A0M9AA25,A0A0N0BBF7,A0A0N0BJM0,A0A0M9A5E2
Molecular Function	GO:0102965	alcohol-forming fatty acyl-CoA reductase activity	1	1	A0A0M8ZPD5
Molecular Function	GO:0106029	tRNA pseudouridine synthase activity	1	1	A0A0M8ZRV3
