## Supplementary Table S4 for "Longitudinal survey reveals delayed effects of forager gene expression on stingless bee colony health"

### Sheet: Summary
Table S4(a): summary of cross-check annotations of the four genes chosen for temporal screening of expression.
Initials	CYP450	PO	ApoLp
Gene name	Cytochrome p450	Phenoloxidase	Apolipophorin
Putative biological role	Detoxification of xenobiotics, development control and response to parasites	Melanogenesis activation, wound healing and response to pathogens	Immune function and response to infection. Enhanced by good nutrition
Locus tag	WN51_04136	WN51_02761	WN51_14077
Protein ID	KOX68650.1	KOX79496.1	KOX73997.1
UniProt ID	A0A0M8ZPT9	A0A0M9A9Y3	A0A0M8ZZC0
UniProt complete info	https://www.uniprot.org/uniprot/A0A0M8ZPT9	https://www.uniprot.org/uniprot/A0A0M9A9Y3	https://www.uniprot.org/uniprot/A0A0M8ZZC0
Best blastp hit (NCBI, database = nr)	hypothetical protein E2986_01695 [Frieseomelitta varia]	phenoloxidase 1 [Bombus bifarius]	uncharacterized protein LOC117158112 [Bombus vancouverensis nearcticus]
Second best blastp hit (NCBI, database = nr)	cytochrome P450 315a1, mitochondrial [Bombus terrestris]	phenoloxidase 1 [Bombus vosnesenskii]	uncharacterized protein LOC117237750 [Bombus vosnesenskii]
Best blastp hit (NCBI, database = Apis mellifera)	cytochrome P450 315a1, mitochondrial isoform X1 [Apis mellifera]	phenoloxidase subunit A3 [Apis mellifera]	uncharacterized protein LOC410793 [Apis mellifera]
EggNog seed ortholog	cytochrome P450 315a1, mitochondrial isoform X1	PREDICTED: phenoloxidase subunit A3-like	Hypothetical protein LOC100740176
EggNog description	Cytochrome P450	Common central domain of tyrosinase	Domain of Unknown Function (DUF1081)
Domain	cl12078 (p450 superfamily)	cl02853, cl08400, cl04233 (Hemocyanin M, C, N)	cl26969, cl05778 (Vitellogenin_N Superfamily, DUF1081 Superfamily )

### Sheet: BLASTp NCBI nr
Table S4(b): ten best BLASTp hits against nr database from NCBI.
Data highlighted in green correspond to hits listed in the Summary tab.
Initials	query acc.ver	subject acc.ver	name	% identity	alignment length	mismatches	gap opens	q. start	q. end	s. start	s. end	evalue	bit score	% positives
CYP450	KOX68650.1	KOX68650.1	hypothetical protein WN51_04136 [Melipona quadrifasciata]	100	523	0	0	1	523	1	523	0	1083	100
CYP450	KOX68650.1	KAF3424225.1	hypothetical protein E2986_01695 [Frieseomelitta varia]	94.03	536	18	1	1	522	42	577	0	1040	95.71
CYP450	KOX68650.1	XP_003394612.1	cytochrome P450 315a1, mitochondrial [Bombus terrestris]	82.463	536	80	1	1	522	1	536	0	932	90.11
CYP450	KOX68650.1	XP_033361196.1	cytochrome P450 315a1, mitochondrial [Bombus vosnesenskii]	82.463	536	80	1	1	522	1	536	0	929	90.11
CYP450	KOX68650.1	XP_033205040.1	cytochrome P450 315a1, mitochondrial [Bombus vancouverensis nearcticus]	82.276	536	81	1	1	522	1	536	0	928	90.11
CYP450	KOX68650.1	XP_003485328.2	cytochrome P450 315a1, mitochondrial isoform X1 [Bombus impatiens]	82.463	536	80	1	1	522	1	536	0	926	89.74
CYP450	KOX68650.1	XP_017755420.1	PREDICTED: cytochrome P450 315a1, mitochondrial [Eufriesea mexicana]	80.224	536	92	1	1	522	1	536	0	913	88.43
CYP450	KOX68650.1	OAD58301.1	hypothetical protein WN48_00180 [Eufriesea mexicana]	80.15	534	92	1	3	522	1	534	0	909	88.39
CYP450	KOX68650.1	XP_395360.3	cytochrome P450 315a1, mitochondrial isoform X1 [Apis mellifera]	79.963	534	93	1	3	522	1	534	0	905	88.58
CYP450	KOX68650.1	XP_006616362.1	cytochrome P450 315a1, mitochondrial isoform X1 [Apis dorsata]	79.775	534	94	1	3	522	1	534	0	904	88.39
PO	KOX79496.1	KOX79496.1	Phenoloxidase subunit 1 [Melipona quadrifasciata]	100	719	0	0	1	719	1	719	0	1495	100
PO	KOX79496.1	XP_033299540.1	phenoloxidase 1 [Bombus bifarius]	74.366	710	84	6	1	710	1	612	0	1063	80
PO	KOX79496.1	XP_033366273.1	phenoloxidase 1 [Bombus vosnesenskii]	74.366	710	84	6	1	710	1	612	0	1062	79.86
PO	KOX79496.1	XP_033187029.1	phenoloxidase 1 [Bombus vancouverensis nearcticus]	74.225	710	85	6	1	710	1	612	0	1061	79.86
PO	KOX79496.1	XP_012242466.1	phenoloxidase 1 [Bombus impatiens]	74.085	710	86	6	1	710	1	612	0	1060	79.72
PO	KOX79496.1	XP_003400548.1	phenoloxidase 2 [Bombus terrestris]	73.427	715	92	6	1	715	1	617	0	1058	79.58
PO	KOX79496.1	OAD58269.1	Phenoloxidase subunit A3 [Eufriesea mexicana]	71.208	712	108	5	3	714	2	616	0	1034	78.37
PO	KOX79496.1	XP_017755476.1	PREDICTED: phenoloxidase 2-like [Eufriesea mexicana]	71.469	708	105	5	3	710	2	612	0	1030	78.53
PO	KOX79496.1	XP_011333570.1	phenoloxidase 1 [Ooceraea biroi]	69.014	710	122	5	3	711	2	614	0	1004	78.59
PO	KOX79496.1	XP_014613621.1	PREDICTED: phenoloxidase 2-like [Polistes canadensis]	68.214	711	128	5	2	711	3	616	0	997	77.22
ApoLp	KOX73997.1	KOX73997.1	Vitellogenin [Melipona quadrifasciata]	100	4309	0	0	1	4309	1	4309	0	8955	100
ApoLp	KOX73997.1	XP_033192585.1	uncharacterized protein LOC117158112 [Bombus vancouverensis nearcticus]	79.209	4348	830	15	1	4298	1	4324	0	7261	88.85
ApoLp	KOX73997.1	XP_033357939.1	uncharacterized protein LOC117237750 [Bombus vosnesenskii]	79.209	4348	830	15	1	4298	1	4324	0	7259	88.82
ApoLp	KOX73997.1	XP_033305452.1	uncharacterized protein LOC117208387 [Bombus bifarius]	79.186	4348	831	15	1	4298	1	4324	0	7258	88.78
ApoLp	KOX73997.1	XP_003393684.1	uncharacterized protein LOC100647287 [Bombus terrestris]	79.094	4348	834	14	1	4298	1	4323	0	7256	88.75
ApoLp	KOX73997.1	XP_003490068.1	uncharacterized protein LOC100740176 [Bombus impatiens]	79.163	4348	832	15	1	4298	1	4324	0	7252	88.78
ApoLp	KOX73997.1	XP_006609044.1	uncharacterized protein LOC102678055 [Apis dorsata]	73.962	4382	1047	24	1	4309	1	4361	0	6840	85.24
ApoLp	KOX73997.1	XP_028519954.1	uncharacterized protein LOC107992458 [Apis cerana]	73.717	4364	1057	23	1	4291	1	4347	0	6789	85.22
ApoLp	KOX73997.1	XP_017755311.1	PREDICTED: uncharacterized protein LOC108547345 [Eufriesea mexicana]	73.569	4385	1077	17	1	4309	1	4379	0	6771	84.61
ApoLp	KOX73997.1	XP_006568803.2	uncharacterized protein LOC410793 [Apis mellifera]	72.945	4380	1095	22	1	4309	1	4361	0	6767	85

### Sheet: BLASTp NCBI Apis
Table S4(c): ten best BLASTp hits against Apis mellifera proteins (taxid = 7460) from NCBI.
Data highlighted in green correspond to hits listed in the Summary tab.
Initials	query acc.ver	subject acc.ver	name	% identity	alignment length	mismatches	gap opens	q. start	q. end	s. start	s. end	evalue	bit score	% positives
CYP450	KOX68650.1	XP_395360.3	cytochrome P450 315a1, mitochondrial isoform X1 [Apis mellifera]	79.963	534	93	1	3	522	1	534	0	905	88.58
CYP450	KOX68650.1	XP_006563995.1	cytochrome P450 315a1, mitochondrial isoform X2 [Apis mellifera]	82.965	452	63	1	85	522	41	492	0	797	90.93
CYP450	KOX68650.1	XP_006563996.1	cytochrome P450 315a1, mitochondrial isoform X3 [Apis mellifera]	83.296	449	61	1	88	522	2	450	0	793	91.09
CYP450	KOX68650.1	XP_006563998.1	cytochrome P450 315a1, mitochondrial isoform X4 [Apis mellifera]	77.619	420	80	1	3	408	1	420	0	696	86.9
CYP450	KOX68650.1	BAJ54118.1	cytochrome P450 315A1, partial [Apis mellifera]	83.636	165	27	0	165	329	12	176	4.7e-101	301	92.73
CYP450	KOX68650.1	XP_016768245.1	probable cytochrome P450 301a1, mitochondrial [Apis mellifera]	26.305	479	303	13	86	522	46	516	9.98e-43	159	46.76
CYP450	KOX68650.1	XP_397170.4	probable cytochrome P450 301a1, mitochondrial [Apis mellifera]	23.78	492	305	16	85	522	52	527	1.38e-28	119	42.89
CYP450	KOX68650.1	XP_006561922.1	probable cytochrome P450 12a5, mitochondrial isoform X2 [Apis mellifera]	27.935	247	164	5	285	522	348	589	1.48e-28	119	52.63
CYP450	KOX68650.1	XP_001121195.3	probable cytochrome P450 12a5, mitochondrial isoform X1 [Apis mellifera]	27.935	247	164	5	285	522	376	617	2.32e-28	119	52.63
CYP450	KOX68650.1	XP_026300415.1	cytochrome P450 302a1, mitochondrial [Apis mellifera]	25.866	491	290	15	86	521	42	513	5.04e-25	108	39.51
PO	KOX79496.1	NP_001011627.1	phenoloxidase subunit A3 [Apis mellifera]	77.722	395	69	1	322	716	244	619	0	657	88.1
PO	KOX79496.1	NP_001011627.1	phenoloxidase subunit A3 [Apis mellifera]	83.969	262	25	1	1	262	1	245	9.63e-154	462	90.46
PO	KOX79496.1	AGM19627.1	PPO, partial [Apis mellifera]	92.8	125	9	0	130	254	1	125	1.55e-80	252	97.6
PO	KOX79496.1	AGM19658.1	PPO, partial [Apis mellifera]	92	125	10	0	130	254	1	125	8.96e-80	250	96.8
PO	KOX79496.1	NP_001092187.1	hexamerin 70c precursor [Apis mellifera]	24.132	605	339	19	121	703	119	625	1.61e-43	167	43.97
PO	KOX79496.1	ABR45905.1	hexamerin [Apis mellifera]	23.967	605	340	19	121	703	119	625	1.54e-42	164	43.8
PO	KOX79496.1	NP_001011600.1	hexamerin 70b precursor [Apis mellifera]	29.847	392	231	10	322	705	268	623	1.68e-42	164	48.72
PO	KOX79496.1	NP_001011600.1	hexamerin 70b precursor [Apis mellifera]	31.613	155	91	5	121	262	117	269	6.38e-16	82	56.13
PO	KOX79496.1	AGM19670.1	PPO, partial [Apis mellifera]	67.857	84	27	0	633	716	1	84	4.8e-35	130	85.71
PO	KOX79496.1	NP_001104234.1	hexamerin 70a precursor [Apis mellifera]	22.29	655	386	17	76	716	91	636	9.3e-34	138	39.54
ApoLp	KOX73997.1	XP_006568803.2	uncharacterized protein LOC410793 [Apis mellifera]	72.945	4380	1095	22	1	4309	1	4361	0	6767	85
ApoLp	KOX73997.1	XP_026298285.1	apolipophorins [Apis mellifera]	23.408	1162	735	35	22	1139	16	1066	3.38e-68	259	42.34
ApoLp	KOX73997.1	XP_026298285.1	apolipophorins [Apis mellifera]	22.281	938	581	34	3402	4269	2505	3364	1.65e-42	174	41.15
ApoLp	KOX73997.1	XP_006564581.2	hemocytin isoform X1 [Apis mellifera]	23.102	303	190	13	3707	3985	2929	3212	8.49e-07	56.2	42.24
ApoLp	KOX73997.1	XP_006564581.2	hemocytin isoform X1 [Apis mellifera]	21.053	342	214	13	3712	4025	760	1073	9.09e-05	49.3	37.72
ApoLp	KOX73997.1	XP_006564581.2	hemocytin isoform X1 [Apis mellifera]	23.529	221	129	8	3721	3927	408	602	0.24	38.1	40.72
ApoLp	KOX73997.1	XP_026297820.1	hemocytin isoform X2 [Apis mellifera]	23.102	303	190	13	3707	3985	2823	3106	8.84e-07	55.8	42.24
ApoLp	KOX73997.1	XP_026297820.1	hemocytin isoform X2 [Apis mellifera]	21.053	342	214	13	3712	4025	654	967	8.85e-05	49.3	37.72
ApoLp	KOX73997.1	XP_026297820.1	hemocytin isoform X2 [Apis mellifera]	23.529	221	129	8	3721	3927	302	496	0.25	38.1	40.72
ApoLp	KOX73997.1	XP_006564583.2	hemocytin isoform X3 [Apis mellifera]	23.102	303	190	13	3707	3985	2330	2613	1.05e-06	55.8	42.24

### Sheet: eggNOG
Table S4(d): annotations with eggNOG-mapper.
Gene	Query	Seed ortholog	e-value	score	KEGG KO	KEGG pathway	annot lvl	matching OGs	description
CYP450	KOX68650.1	132113.XP_003485328.1	4e-255	887.1	ko:K10722	ko00981,map00981	Hymenoptera	38CZC@33154,3B9J4@33208,3CUCS@33213,3SICQ@50557,41WWC@6656,46G00@7399,COG2124@1,KOG0159@2759	Cytochrome P450
PO	KOX79496.1	132113.XP_003484980.1	0.0	1096.3			Hymenoptera	2C4CE@1,2QQCG@2759,38KT1@33154,3CNI8@33208,3E4PA@33213,3SZY6@50557,42AGR@6656,46FA4@7399	Common central domain of tyrosinase
ApoLp	KOX73997.1	132113.XP_003490068.1	0.0	6997.1			Hymenoptera	38D8A@33154,3BCAR@33208,3CYWB@33213,3SJX5@50557,41XU6@6656,46GPJ@7399,KOG4338@1,KOG4338@2759	Domain of Unknown Function (DUF1081)

### Sheet: Batch CD-Search
Table S4(e): domains detected with NCBI Batch CD-Search.
Gene	Query	Hit type	PSSM-ID	From	To	E-Value	Bitscore	Short name	Superfamily
CYP450	Q#4 - >KOX68650.1 cytochrome_p450_315a1 [Melipona quadrifasciata] WN51_04136	superfamily	386267	88	519	4.41072e-62	210.207	p450 superfamily	cl12078
PO	Q#5 - >KOX79496.1 Phenoloxidase subunit 1 [Melipona quadrifasciata] WN51_02761	specific	366055	163	489	1.86148e-110	335.24	Hemocyanin_M	cl02853
PO	Q#5 - >KOX79496.1 Phenoloxidase subunit 1 [Melipona quadrifasciata] WN51_02761	specific	367624	524	710	1.98508e-84	266.708	Hemocyanin_C	cl08400
PO	Q#5 - >KOX79496.1 Phenoloxidase subunit 1 [Melipona quadrifasciata] WN51_02761	specific	367623	67	156	1.17579e-20	87.9545	Hemocyanin_N	cl04233
ApoLp	Q#2 - >KOX73997.1 Vitellogenin [Melipona quadrifasciata] WN51_14077	specific	370340	684	969	3.98374e-74	250.722	DUF1943	cl11721
ApoLp	Q#2 - >KOX73997.1 Vitellogenin [Melipona quadrifasciata] WN51_14077	specific	214755	61	652	7.78287e-74	259.579	LPD_N	cl26969
ApoLp	Q#2 - >KOX73997.1 Vitellogenin [Melipona quadrifasciata] WN51_14077	specific	214566	3711	3870	2.10754e-16	79.3681	VWD	cl02516
ApoLp	Q#2 - >KOX73997.1 Vitellogenin [Melipona quadrifasciata] WN51_14077	specific	368913	1010	1113	2.95497e-16	76.9325	DUF1081	cl05778
